# Autophagy contributes to homeostasis in esophageal epithelium where high autophagic vesicle content marks basal cells with limited proliferation and enhanced self-renewal potential

**DOI:** 10.1101/2023.09.20.558614

**Authors:** Alena Klochkova, Adam L. Karami, Annie D. Fuller, Louis R. Parham, Surali R. Panchani, Shruthi Natarajan, Jazmyne L. Jackson, Anbin Mu, Yinfei Tan, Kathy Q. Cai, Andres J. Klein-Szanto, Amanda B. Muir, Marie-Pier Tétreault, Kathryn E. Hamilton, Kelly A. Whelan

## Abstract

**Background & Aims:** Autophagy has been demonstrated to play roles in esophageal pathologies both benign and malignant. Here, we aim to define the role of autophagy in esophageal epithelium under homeostatic conditions.

**Methods:** We generated tamoxifen-inducible, squamous epithelial-specific *Atg7* (autophagy related 7) conditional knockout mice to evaluate effects on esophageal homeostasis and response to the carcinogen 4-nitroquinoline 1-oxide (4NQO) using histological and biochemical analyses. We FACS sorted esophageal basal cells based upon fluorescence of the autophagic vesicle (AV)-identifying dye Cyto-ID, then subjected these cells to transmission electron microscopy, image flow cytometry, 3D organoid assays, RNA-Sequencing (RNA-Seq), and cell cycle analysis. 3D organoids were subjected to passaging, single cell (sc) RNA-Seq, cell cycle analysis, and immunostaining.

**Results:** Genetic autophagy inhibition in squamous epithelium resulted in increased proliferation of esophageal basal cells. Esophageal basal cells with high AV level (Cyto-ID^High^) displayed limited organoid formation capability upon initial plating but passaged more efficiently than their counterparts with low AV level (Cyto-ID^Low^). RNA-Seq suggested increased autophagy in Cyto- ID^High^ esophageal basal cells along with decreased cell cycle progression, the latter of which was confirmed by cell cycle analysis. scRNA-Seq of 3D organoids generated by Cyto-ID^Low^ and Cyto- ID^High^ cells identified expansion of 3 cell populations, enrichment of G2/M-associated genes, and aberrant localization of cell cycle-associated genes beyond basal cell populations in the Cyto- ID^High^ group. Ki67 expression was also increased in organoids generated by Cyto-ID^High^ cells, including in cells beyond the basal cell layer. Squamous epithelial-specific autophagy inhibition induced significant weight loss in mice treated with 4NQO that further displayed perturbed epithelial tissue architecture.

**Conclusions:** High AV level identifies esophageal epithelium with limited proliferation and enhanced self-renewal capacity that contributes to maintenance of the esophageal proliferation- differentiation gradient *in vivo*.
