## Supplementary Table IPA Fig 3c for "Autophagy contributes to homeostasis in esophageal epithelium where high autophagic vesicle content marks basal cells with limited proliferation and enhanced self-renewal potential"

### Sheet: Klochkova_Fig_3c
Gene modules predicted to be dysregulated in Cyto-ID High cells compared to Cyto-ID Low
Ingenuity Canonical Pathways	-log(p-value)	z-score
Cell Cycle Control of Chromosomal Replication	5.4	-5.112
Antioxidant Action of Vitamin C	2.16	-3.307
Factors Promoting Cardiogenesis in Vertebrates	2.14	-3.175
Purine Nucleotides De Novo Biosynthesis II	2.94	-2.828
Kinetochore Metaphase Signaling Pathway	10.9	-2.828
Pulmonary Fibrosis Idiopathic Signaling Pathway	4.34	-2.646
Death Receptor Signaling	2.12	-2.335
Estrogen-mediated S-phase Entry	2.3	-2.309
ID1 Signaling Pathway	5.16	-2.265
BEX2 Signaling Pathway	1.73	-2.043
BER (Base Excision Repair) Pathway	4.61	-2.041
Regulation Of The Epithelial Mesenchymal Transition In Development Pathway	2.32	-1.89
Basal Cell Carcinoma Signaling	1.65	-1.789
Role of BRCA1 in DNA Damage Response	7.52	-1.671
Granzyme B Signaling	2.14	-1.667
Sonic Hedgehog Signaling	3.33	-1.604
WNT/Ca+ pathway	1.34	-1.528
Aryl Hydrocarbon Receptor Signaling	6.99	-1.508
Pulmonary Healing Signaling Pathway	4.39	-1.501
Insulin Receptor Signaling	4.57	1.511
Aldosterone Signaling in Epithelial Cells	2.53	1.512
FLT3 Signaling in Hematopoietic Progenitor Cells	4.71	1.521
ERBB4 Signaling	1.45	1.528
Cholecystokinin/Gastrin-mediated Signaling	3.22	1.543
Prolactin Signaling	1.38	1.569
Sperm Motility	2.84	1.622
3-phosphoinositide Degradation	2.55	1.633
UVC-Induced MAPK Signaling	4.27	1.633
Integrin Signaling	9.99	1.646
Oxytocin In Brain Signaling Pathway	1.84	1.664
CXCR4 Signaling	4.2	1.664
RAC Signaling	5.87	1.664
Choline Biosynthesis III	2.39	1.667
Amyloid Processing	3.78	1.732
Salvage Pathways of Pyrimidine Ribonucleotides	3.1	1.761
CD27 Signaling in Lymphocytes	2.49	1.789
Ferroptosis Signaling Pathway	11.4	1.806
Opioid Signaling Pathway	3.19	1.812
Apelin Cardiac Fibroblast Signaling Pathway	1.84	1.897
Inflammasome pathway	1.87	1.897
Fatty Acid α-oxidation	2.21	1.897
Glioma Invasiveness Signaling	2.77	1.961
IL-8 Signaling	5.12	1.969
Role of MAPK Signaling in Inhibiting the Pathogenesis of Influenza	3.02	1.976
Thrombin Signaling	5.5	1.987
Synaptogenesis Signaling Pathway	7.29	2.025
Sphingosine-1-phosphate Signaling	4.06	2.03
Oxytocin Signaling Pathway	3.96	2.041
fMLP Signaling in Neutrophils	2.74	2.082
Huntington's Disease Signaling	6.33	2.082
Production of Nitric Oxide and Reactive Oxygen Species in Macrophages	2.34	2.101
RANK Signaling in Osteoclasts	3.18	2.121
Fatty Acid β-oxidation I	3.52	2.183
Fc Epsilon RI Signaling	1.98	2.214
Adrenomedullin signaling pathway	3.61	2.216
Sphingosine and Sphingosine-1-phosphate Metabolism	1.32	2.236
Phosphatidylethanolamine Biosynthesis II	1.32	2.236
GDP-mannose Biosynthesis	2.34	2.236
Fcγ Receptor-mediated Phagocytosis in Macrophages and Monocytes	3.19	2.271
Inhibition of ARE-Mediated mRNA Degradation Pathway	4.06	2.271
Pancreatic Adenocarcinoma Signaling	8.5	2.271
PXR/RXR Activation	1.42	2.294
Leptin Signaling in Obesity	1.36	2.333
Acyl-CoA Hydrolysis	2.68	2.333
IL-6 Signaling	1.78	2.343
p38 MAPK Signaling	4.4	2.343
MIF Regulation of Innate Immunity	1.85	2.357
Xenobiotic Metabolism CAR Signaling Pathway	1.35	2.364
EGF Signaling	2.02	2.4
Neuregulin Signaling	3.1	2.401
Reelin Signaling in Neurons	4.35	2.412
Epithelial Adherens Junction Signaling	12.8	2.429
Zymosterol Biosynthesis	3.63	2.449
HMGB1 Signaling	1.74	2.469
Senescence Pathway	7.68	2.479
Glutathione-mediated Detoxification	1.95	2.496
Remodeling of Epithelial Adherens Junctions	4.68	2.5
IL-22 Signaling	1.69	2.53
Ethanol Degradation IV	1.69	2.53
Mevalonate Pathway I	4.42	2.53
Xenobiotic Metabolism General Signaling Pathway	2.59	2.661
MIF-mediated Glucocorticoid Regulation	1.35	2.673
Ethanol Degradation II	1.95	2.673
Unfolded protein response	4.01	2.683
Phospholipases	2.75	2.746
Coronavirus Replication Pathway	1.74	2.828
tRNA Charging	2.5	2.828
CCR3 Signaling in Eosinophils	4.44	2.828
SNARE Signaling Pathway	1.72	2.832
iNOS Signaling	1.86	2.84
Superpathway of Geranylgeranyldiphosphate Biosynthesis I (via Mevalonate)	4.49	2.887
Endothelin-1 Signaling	3.64	2.954
Insulin Secretion Signaling Pathway	3.05	3.019
Xenobiotic Metabolism PXR Signaling Pathway	1.86	3.048
Xenobiotic Metabolism AHR Signaling Pathway	1.79	3.053
Triacylglycerol Biosynthesis	5.01	3.266
CDP-diacylglycerol Biosynthesis I	4.4	3.357
ERBB Signaling	4.26	3.363
Autophagy	10.5	3.386
Gαq Signaling	2.37	3.395
Triacylglycerol Degradation	2.87	3.441
Stearate Biosynthesis I (Animals)	3.67	3.545
Cholesterol Biosynthesis I	7.86	3.606
Cholesterol Biosynthesis II (via 24,25-dihydrolanosterol)	7.86	3.606
Cholesterol Biosynthesis III (via Desmosterol)	7.86	3.606
Retinol Biosynthesis	1.98	3.638
Phosphatidylglycerol Biosynthesis II (Non-plastidic)	5.25	3.638
Endocannabinoid Cancer Inhibition Pathway	7.02	3.654
Role of MAPK Signaling in Promoting the Pathogenesis of Influenza	9.4	4.106
Superpathway of Cholesterol Biosynthesis	11.2	4.491
