## Supplementary Table IPA Fig 7 for "Autophagy contributes to homeostasis in esophageal epithelium where high autophagic vesicle content marks basal cells with limited proliferation and enhanced self-renewal potential"

### Sheet: Klochkova_Fig_7
Top 10 gene modules predicted to be dysregulated in cell populations in esophageal murine organoids
Basal 1
Ingenuity Canonical Pathways	-log(p-value)
Wound Healing Signaling Pathway	9.68
Sertoli Cell Germ Cell Junction Signaling Pathway (Enhanced)	4.78
Regulation of Actin-based Motility by Rho	4.04
Neuroprotective Role of THOP1 in Alzheimer's Disease	3.99
Sertoli Cell-Sertoli Cell Junction Signaling	3.92
Glucocorticoid Receptor Signaling	3.71
Actin Nucleation by ARP-WASP Complex	3.65
Osteoarthritis Pathway	3.4
Agranulocyte Adhesion and Diapedesis	3.34
Hepatic Fibrosis Signaling Pathway	3.17
Basal 2
Ingenuity Canonical Pathways	-log(p-value)
Aryl Hydrocarbon Receptor Signaling	5.84
Mitochondrial Dysfunction	5.8
Xenobiotic Metabolism AHR Signaling Pathway	5.39
Glutathione-mediated Detoxification	4.48
Sirtuin Signaling Pathway	4.07
Retinoate Biosynthesis I	4.05
Glutathione Redox Reactions I	3.79
Serine Biosynthesis	3.39
LPS/IL-1 Mediated Inhibition of RXR Function	3.33
Xenobiotic Metabolism CAR Signaling Pathway	3
Basal 3
Ingenuity Canonical Pathways	-log(p-value)
Kinetochore Metaphase Signaling Pathway	20.6
Mitotic Roles of Polo-Like Kinase	13.9
Cell Cycle Control of Chromosomal Replication	7.69
Cell Cycle: G2/M DNA Damage Checkpoint Regulation	6.79
Pyrimidine Deoxyribonucleotides De Novo Biosynthesis I	5.83
ATM Signaling	5.13
Mismatch Repair in Eukaryotes	4.98
MicroRNA Biogenesis Signaling Pathway	4.92
NER (Nucleotide Excision Repair, Enhanced Pathway)	4.76
Coronavirus Replication Pathway	4.36
Basal 4
Ingenuity Canonical Pathways	-log(p-value)
Oxidative Phosphorylation	44.3
Mitochondrial Dysfunction	36.4
EIF2 Signaling	29
Sirtuin Signaling Pathway	27.4
Neutrophil Extracellular Trap Signaling Pathway	20.7
Regulation of eIF4 and p70S6K Signaling	18.1
Granzyme A Signaling	17.1
mTOR Signaling	13.6
Estrogen Receptor Signaling	12.2
Glucocorticoid Receptor Signaling	11.9
Basal 5
Ingenuity Canonical Pathways	-log(p-value)
Wound Healing Signaling Pathway	11.6
Myelination Signaling Pathway	5.35
Sertoli Cell-Sertoli Cell Junction Signaling	4.93
Pathogen Induced Cytokine Storm Signaling Pathway	4.62
GP6 Signaling Pathway	4.41
Osteoarthritis Pathway	4.29
Superpathway of Cholesterol Biosynthesis	4.29
Sertoli Cell Germ Cell Junction Signaling Pathway (Enhanced)	4.25
MSP-RON Signaling in Cancer Cells Pathway	4.15
Glutathione-mediated Detoxification	4.05
Basal 6
Ingenuity Canonical Pathways	-log(p-value)
Glucocorticoid Receptor Signaling	5.43
Wound Healing Signaling Pathway	3.56
Aryl Hydrocarbon Receptor Signaling	3.22
Urea Cycle	3.15
Polyamine Regulation in Colon Cancer	3.15
Granulocyte Adhesion and Diapedesis	2.98
Agranulocyte Adhesion and Diapedesis	2.74
Ferroptosis Signaling Pathway	2.69
Xenobiotic Metabolism AHR Signaling Pathway	2.65
Retinoate Biosynthesis I	2.6
Suprabasal
Ingenuity Canonical Pathways	-log(p-value)
Glucocorticoid Receptor Signaling	5.79
RAR Activation	4.96
Macrophage Alternative Activation Signaling Pathway	4.63
Polyamine Regulation in Colon Cancer	4.32
Wound Healing Signaling Pathway	3.75
IL-13 Signaling Pathway	3.48
HER-2 Signaling in Breast Cancer	3.02
Granulocyte Adhesion and Diapedesis	2.59
ABRA Signaling Pathway	2.51
Agranulocyte Adhesion and Diapedesis	2.42
Superficial 1
Ingenuity Canonical Pathways	-log(p-value)
Superpathway of Cholesterol Biosynthesis	12.3
Superpathway of Geranylgeranyldiphosphate Biosynthesis I (via Mevalonate)	8.18
Mevalonate Pathway I	7.44
Sertoli Cell-Sertoli Cell Junction Signaling	6.82
Sertoli Cell Germ Cell Junction Signaling Pathway (Enhanced)	6.34
Germ Cell-Sertoli Cell Junction Signaling	6.13
Wound Healing Signaling Pathway	6.1
CDK5 Signaling	5.47
Aryl Hydrocarbon Receptor Signaling	5.05
Remodeling of Epithelial Adherens Junctions	4.9
Superficial 2
Ingenuity Canonical Pathways	-log(p-value)
Wound Healing Signaling Pathway	7.82
Sertoli Cell Germ Cell Junction Signaling Pathway (Enhanced)	4.42
Sertoli Cell-Sertoli Cell Junction Signaling	4.3
Granulocyte Adhesion and Diapedesis	3.76
Actin Nucleation by ARP-WASP Complex	3.4
Pulmonary Fibrosis Idiopathic Signaling Pathway	3.36
SPINK1 General Cancer Pathway	3.18
Neutrophil Extracellular Trap Signaling Pathway	3.05
Germ Cell-Sertoli Cell Junction Signaling	2.99
Role of Osteoclasts in Rheumatoid Arthritis Signaling Pathway	2.89
Superficial 3
Ingenuity Canonical Pathways	-log(p-value)
Superpathway of Cholesterol Biosynthesis	8.98
Sertoli Cell-Sertoli Cell Junction Signaling	7.77
Sertoli Cell Germ Cell Junction Signaling Pathway (Enhanced)	6.58
Germ Cell-Sertoli Cell Junction Signaling	6.51
Wound Healing Signaling Pathway	6.34
Cholesterol Biosynthesis I	5.64
Cholesterol Biosynthesis II (via 24,25-dihydrolanosterol)	5.64
Cholesterol Biosynthesis III (via Desmosterol)	5.64
Regulation of Actin-based Motility by Rho	5.33
Regulation of Cellular Mechanics by Calpain Protease	5.33
Superficial 4
Ingenuity Canonical Pathways	-log(p-value)
EIF2 Signaling	62
Regulation of eIF4 and p70S6K Signaling	24.9
mTOR Signaling	23.7
Coronavirus Pathogenesis Pathway	18.4
Mitochondrial Dysfunction	7.14
Aryl Hydrocarbon Receptor Signaling	6.42
Sirtuin Signaling Pathway	6.2
Sertoli Cell Germ Cell Junction Signaling Pathway (Enhanced)	6.14
NRF2-mediated Oxidative Stress Response	6.05
Glucocorticoid Receptor Signaling	5.81
Superficial 5
Ingenuity Canonical Pathways	-log(p-value)
EIF2 Signaling	71.1
Oxidative Phosphorylation	40.1
Mitochondrial Dysfunction	36.7
Sirtuin Signaling Pathway	31.6
Regulation of eIF4 and p70S6K Signaling	30.1
mTOR Signaling	22.6
Granzyme A Signaling	19.2
FAT10 Signaling Pathway	19.2
BAG2 Signaling Pathway	18.8
Neutrophil Extracellular Trap Signaling Pathway	16.7
Superficial 6
Ingenuity Canonical Pathways	-log(p-value)
Oxidative Phosphorylation	12.1
Mitochondrial Dysfunction	9.69
Glucocorticoid Receptor Signaling	6.12
Granzyme A Signaling	4.92
Sirtuin Signaling Pathway	4.81
Interferon Signaling	4.59
Neutrophil Extracellular Trap Signaling Pathway	4.21
Granulocyte Adhesion and Diapedesis	3.89
EIF2 Signaling	3.75
Regulation of eIF4 and p70S6K Signaling	3.69
