## Supplementary material for "Autophagy contributes to homeostasis in esophageal epithelium where high autophagic vesicle content marks basal cells with limited proliferation and enhanced self-renewal potential": Table 1

### Sheet: Table 1
Table 1. Antibodies for IHC and Flow cytometry
Antibody	Source	Catalog number		Application (dilution)
Atg7	Invitrogen	Cat #PA5-35203		IHC (1:300)
Biotin-SP-conjugated AffunuPure F9ab')2 Fragment Goat anti-Rabbit lGg [H+L]	Jackson ImmunoResearch	Cat# 111-066-003		IHC (1:200) for ATG7
Ki-67	Abcam	Cat #ab16667		IHC (1:200)
Ventana OmniMap anti-Rabbit detection kit	Ventana	Cat# 760-4311		IHC for Ki-67
Cyto-ID	ENZO	Cat #ENZ-51031-K200		Flow cytometry (1:1000)
APC anti-mouse/rat CD29	Biolegend	Cat #102216		Flow cytometry (1:100)
PE anti-mouse/rat CD29	Biolegend	Cat #102207		ImageFlow (1:200)
DAPI (4′,6-diamidino-2-phenylindole)	Invitrogen	Cat #D1306		Flow cytometry (2 μg/ml)
