## Supplementary material for "Autophagy contributes to homeostasis in esophageal epithelium where high autophagic vesicle content marks basal cells with limited proliferation and enhanced self-renewal potential": Table 2

### Sheet: Table 2
Table 2. Primer sequences used.
Gene	Forward Primer 5' to 3'		Reverse Primer 5' to 3'
Primers for genotyping
Atg7	TGGCTGCTACTTCTGCAATGATGT		GTGTCCTTGCAATCTCAGTG
K5CreERT2+/- mutant	GCAAGACCCTGGTCCTCAC		ACCGGCCTTATTCCAAGC
K5CreERT2+/- Internal Control	GCAAGACCCTGGTCCTCAC		GGAGGAAGTCAGAACCAGGAC
Primers for RT-qPCR
mouse b-actin	TGTTACCAACTGGGACGACA		ACCAGAGGCATACAGGGACA
mouse Atg7	CCTGTGAGCTTGGATCAAAGGC		GAGCAAGGAGACCAGAACAGTG
